# Genomic sequences and RNA binding proteins predict RNA splicing kinetics in various single-cell contexts

**DOI:** 10.1101/2021.05.02.442314

**Authors:** Ruiyan Hou, Yuanhua Huang

**Affiliations:** School of Biomedical Sciences, University of Hong Kong, Hong Kong SAR; Department of Statistics and Actuarial Science, University of Hong Kong, Hong Kong SAR

## Abstract

RNA splicing is a key step of gene expression in higher organisms. Accurate quantification of the two-step splicing kinetics is of high interests not only for understanding the regulatory machinery, but also for estimating the RNA velocity in single cells. However, the kinetic rates remain poorly understood due to the intrinsic low content of unspliced RNAs and its stochasticity across contexts. Here, we estimated the relative splicing efficiency across a variety of single-cell RNA-Seq data with scVelo. We further extracted three large feature sets including 92 basic genomic sequence features, 65,536 octamers and 120 RNA binding proteins features and found they are highly predictive to RNA splicing efficiency across multiple tissues on human and mouse. A set of important features have been identified with strong regulatory potentials on splicing efficiency. This predictive power brings promise to reveal the complexity of RNA processing and to enhance the estimation of single-cell RNA velocity.
