## Supplementary Tables for "Genomic sequences and RNA binding proteins predict RNA splicing kinetics in various single-cell contexts"

### Sheet: Supp_Table1
Supplementary Table S1
Index	Feature Name	Brief Description
	92 basic features
1	3ss_motif	Strength of 3’ splicing site ( ranging from -16 to +4)
2	5ss_motif	Strength of 5’ splicing site (ranging from -4 to +7)
3	donorlocal_consScore	Conservation score of 5’ splicing site downstream 100nt
4	acceptorlocal_consScore	Conservation score of 3’ splicing site upstream 100nt
5	donorlocalenergy	RNA secondary structure of 5’ splicing site downstream 100nt
6	acceptorlocalenergy	RNA secondary structure of 3’ splicing site upstream 100nt
7	intronL	Intron length
8	intron_consScore	Conservation score of intron
9	A	Frequency of A (kmer) in intron
10	AA
11	AAA
12	AAC
13	AAG
14	AAU
15	AC
16	ACA
17	ACC
18	ACG
19	ACU
20	AG
21	AGA
22	AGC
23	AGG
24	AGU
25	AU
26	AUA
27	AUC
28	AUG
29	AUU
30	C
31	CA
32	CAA
33	CAC
34	CAG
35	CAU
36	CC
37	CCA
38	CCC
39	CCG
40	CCU
41	CG
42	CGA
43	CGC
44	CGG
45	CGU
46	CU
47	CUA
48	CUC
49	CUG
50	CUU
51	G
52	GA
53	GAA
54	GAC
55	GAG
56	GAU
57	GC
58	GCA
59	GCC
60	GCG
61	GCU
62	GG
63	GGA
64	GGC
65	GGG
66	GGU
67	GU
68	GUA
69	GUC
70	GUG
71	GUU
72	U
73	UA
74	UAA
75	UAC
76	UAG
77	UAU
78	UC
79	UCA
80	UCC
81	UCG
82	UCU
83	UG
84	UGA
85	UGC
86	UGG
87	UGU
88	UU
89	UUA
90	UUC
91	UUG
92	UUU
	RBP features
1	AQR	AQR (RNA binding protein) density in the all gene body
2	TIA1
3	U2AF1
4	PHF6
5	BUD13
6	DDX3X
7	GPKOW
8	HNRNPA1
9	EWSR1
10	EXOSC5
11	HNRNPM
12	FAM120A
13	LSM11
14	SF3B4
15	TROVE2
16	AATF
17	CPEB4
18	RPS11
19	EIF3G
20	PTBP1
21	TRA2A
22	NSUN2
23	ILF3
24	ZC3H8
25	CPSF6
26	NCBP2
27	PUM2
28	YWHAG
29	PUS1
30	DDX21
31	PABPC4
32	APOBEC3C
33	SBDS
34	METAP2
35	DHX30
36	MATR3
37	SAFB
38	DDX6
39	IGF2BP1
40	LIN28B
41	SERBP1
42	FASTKD2
43	ZNF622
44	SSB
45	TARDBP
46	FTO
47	PUM1
48	SMNDC1
49	HNRNPU
50	FXR1
51	ZRANB2
52	SDAD1
53	DDX24
54	DGCR8
55	PRPF8
56	CSTF2T
57	UTP3
58	NONO
59	HNRNPC
60	GTF2F1
61	WDR3
62	DDX42
63	SUPV3L1
64	AARS
65	QKI
66	RBFOX2
67	U2AF2
68	SLTM
69	RBM15
70	EFTUD2
71	GRWD1
72	HLTF
73	KHDRBS1
74	PPIL4
75	UCHL5
76	NIPBL
77	RPS3
78	HNRNPUL1
79	DROSHA
80	SAFB2
81	MTPAP
82	FMR1
83	WDR43
84	LARP7
85	NOLC1
86	UTP18
87	GNL3
88	ZC3H11A
89	EIF4G2
90	SF3B1
91	NPM1
92	PCBP1
93	YBX3
94	SRSF7
95	TBRG4
96	HNRNPK
97	XRN2
98	AKAP8L
99	DDX51
100	LARP4
101	UPF1
102	ZNF800
103	IGF2BP2
104	DDX55
105	SND1
106	FUS
107	GEMIN5
108	AKAP1
109	WRN
110	KHSRP
111	SLBP
112	HNRNPL
113	RBM22
114	DDX52
115	TAF15
116	SRSF1
117	XRCC6
118	ABCF1
119	AGGF1
120	FXR2
	Octamer features
1	AAAAAACA	Frequency of AAAAAACA in intron
2	AAAAAAGA
3	AAAAGAUA
4	AAAAGUCC
5	AAACAAAA
6	AAAGAAAA
7	AAAGAUAU
8	AACAUAUG
9	AACAUAUU
10	AACAUCAG
11	AAGGUUCA
12	AAGUACAG
13	AAUCAAAU
14	ACAGAAGC
15	ACAGAGCA
16	ACUCCAUC
17	ACUGUAAA
18	AGAUAAAU
19	AGCAUCAU
20	AGGUUCAA
21	AUAUACCC
22	AUAUCAUC
23	AUCUCUAC
24	AUGAAAAA
25	AUGAUCAU
26	AUGUAGCA
27	AUUAUUCA
28	AUUAUUGC
29	AUUCUUUU
30	AUUUAUUU
31	AUUUUACA
32	CAAAAGAA
33	CACAAACU
34	CACAAAUA
35	CACAGAAA
36	CACUUGGU
37	CAUACGUG
38	CAUAUACA
39	CAUGUAUA
40	CAUUCAAU
41	CAUUGAUU
42	CAUUUAUA
43	CCAGCACU
44	CCCUCGGC
45	CGCGGGGA
46	CGUCGGGG
47	CUCAUAAA
48	CUCGGCGC
49	CUCUGGUG
50	GAGGCGCG
51	GAUAAUAU
52	GCAGCAAU
53	GCCGCCUU
54	GCGCGGGC
55	GCGGCCGC
56	GGAGGGCG
57	GGCAUGAU
58	GGCCGGGA
59	GGCGCGGG
60	GGGAGGAG
61	GGGCGGAG
62	GGGGCUGC
63	GGUGACCA
64	GUAGAGAA
65	GUAUAUAA
66	GUUAUUAU
67	GUUGUUGU
68	GUUUGUUU
69	UAAACAAC
70	UAAUCAAU
71	UACAUAAA
72	UAUAACAA
73	UAUUAUUA
74	UAUUGUUG
75	UAUUUCAA
76	UAUUUUUA
77	UCAACCAU
78	UCACAGUU
79	UCACCCAG
80	UCAUUCCC
81	UGAGACCA
82	UGCAUAUA
83	UGCUUUGG
84	UUAUACAU
85	UUAUAUGC
86	UUAUUUUU
87	UUGAUACA
88	UUGAUUUU
89	UUGCCAUU
90	UUGUUAUA
91	UUUACCAU
92	UUUAUCAC
93	UUUGCAUA
94	UUUGUGGC
95	UUUGUUUG
96	UUUUUUAU

### Sheet: Supp_Table2
Supplementary Table S2
index		Pancreas		DG		Lung in mouse		Lung in human		PBMC		K562
	Features	Pearson's R	Spearman's R	Pearson's R	Spearman's R	Pearson's R	Spearman's R	Pearson's R	Spearman's R	Pearson's R	Spearman's R	Pearson's R	Spearman's R
1	AQR	0.341007	0.264179	0.252768	0.191654	0.144479	0.080137	0.239185	0.142422	0.245988	0.247639	0.390978	0.304601
2	TIA1	0.25005	0.0914019	0.15445	0.0502842	0.0752349	-0.0924157	0.211449	-0.0421916	0.157001	0.0349563	0.261136	0.11863
3	U2AF1	0.0832246	-0.0415282	0.00201949	-0.0429476	-0.0967411	-0.178679	0.0127853	-0.0918199	0.0405927	-0.042533	0.052866	-0.0760134
4	PHF6	0.100364	0.00715114	0.139228	0.062893	0.0291951	-0.0165778	0.0563919	0.0174821	0.108685	0.0419215	0.107337	0.0530537
5	BUD13	0.20977	0.13873	0.13218	0.0508679	0.0974404	0.0167452	0.215549	0.0656136	0.17755	0.117463	0.265654	0.130972
6	DDX3X	0.399693	0.452257	0.227549	0.289018	0.189519	0.186705	0.183178	0.128767	0.269458	0.253869	0.361648	0.424885
7	GPKOW	0.130444	0.0586199	0.0993729	-0.00780563	0.0652705	-0.0769788	0.124668	-0.0949841	0.0534373	-0.0388881	0.159153	0.0288083
8	HNRNPA1	0.0474533	-0.0465616	0.00199658	0.0177635	-0.0608385	-0.113993	0.0411461	-0.0429998	0.0461223	0.00531552	0.0271398	-0.0402284
9	EWSR1	0.0416676	0.0010245	0.0637434	0.00394643	0.0374451	0.0324871	0.0854418	0.106616	0.101328	0.0451916	0.109379	0.0182821
10	EXOSC5	-0.0541688	-0.2341	0.0140525	-0.103539	-0.0137397	-0.223946	-0.0308372	-0.217583	-0.0423764	-0.205706	-0.0438467	-0.229992
11	HNRNPM	0.0482564	-0.122549	0.0985947	-0.0390101	0.0122831	-0.182154	0.0406952	-0.147148	0.0242176	-0.117952	0.0544814	-0.126231
12	FAM120A	0.100335	-0.0160338	0.0243994	-0.0125914	0.0592874	-0.0751376	0.111389	-0.0143552	0.0978495	-0.0132075	0.142167	0.0437144
13	LSM11	0.0431447	-0.00347968	0.0639519	0.007541	-0.00621132	-0.0423333	0.0780673	0.025187	0.07343	-0.0245324	0.0373612	-0.0267058
14	SF3B4	0.242582	0.143019	0.20806	0.107764	0.0833721	0.00879317	0.200532	0.0532285	0.171769	0.121003	0.3097	0.195984
15	TROVE2	0.120753	-0.0444134	0.105538	0.024208	-0.0289855	-0.0793227	-0.0117338	-0.0582328	0.0422343	-0.0484415	0.0681479	-0.00108691
16	AATF	0.087006	0.0393201	0.128529	0.034534	0.0703561	0.0108429	0.0881532	-0.00493463	0.128175	0.0198169	0.112279	0.0470409
17	CPEB4	0.0976421	0.0581517	0.0152551	0.0255868	0.0540305	0.0187521	0.10413	0.0304636	0.0148333	-0.0197511	0.121363	0.0869168
18	RPS11	0.0093806	-0.029997	-0.0493302	-0.0588466	NA	NA	NA	NA	-0.04174	-0.0452068	-0.00575825	-0.00333884
19	EIF3G	0.208881	0.139588	0.143118	0.155427	0.0846745	0.0763922	0.0554746	0.0527552	0.0665509	0.0797205	0.222556	0.183119
20	PTBP1	0.0599064	-0.201313	0.0214917	-0.112897	-0.0231252	-0.212469	0.0128988	-0.20779	0.0558726	-0.208729	0.0491388	-0.28501
21	TRA2A	0.0831418	0.0224363	-0.0168025	-0.034021	0.0482556	-0.0799112	0.0535035	-0.0419554	0.0753493	0.0319148	0.116188	0.070268
22	NSUN2	0.0296933	-0.0251931	0.00654662	-0.0322259	0.043626	0.0148719	-0.0274198	-0.0297326	-0.00951422	-0.0161066	0.0284846	0.0193176
23	ILF3	0.0608308	-0.0822728	0.0733307	-0.0386486	-0.00519372	-0.145981	0.0253641	-0.111894	0.0375234	-0.106672	-0.00902928	-0.165122
24	ZC3H8	0.0585431	0.0724508	0.0883138	0.0762544	0.0309597	-0.0347288	-0.00808701	-0.026714	0.0846221	0.0389359	0.082207	0.0822254
25	CPSF6	0.100991	0.017497	0.0171866	-0.0264245	0.0377064	-0.126956	0.0707478	-0.0447055	0.102427	-0.0175484	0.13487	0.0421873
26	NCBP2	0.188192	0.0496046	0.14317	0.0238877	0.0398235	-0.0668727	0.0331117	-0.0291084	0.104016	0.0109796	0.182297	0.0754277
27	PUM2	0.237734	0.118167	0.110767	0.028451	0.0836307	-0.0361034	0.186738	-0.0321845	0.135355	0.00767363	0.248159	0.114469
28	YWHAG	-0.00243297	-0.0644191	-0.0303346	-0.0458115	0.00745227	-0.0382363	-0.0076544	-0.0201882	0.0540818	-0.0588393	-0.0103917	-0.0152452
29	PUS1	NA	NA	NA	NA	0.0293503	0.0130339	NA	NA	NA	NA	NA	NA
30	DDX21	-0.00312804	-0.00537215	-0.0232631	-0.0291536	0.00255398	0.0102494	-0.00101121	-0.0311014	0.0506296	-0.00476649	0.0137581	0.0153342
31	PABPC4	0.314596	0.378543	0.254434	0.315063	0.211141	0.203118	0.218199	0.159531	0.260145	0.269061	0.322375	0.433935
32	APOBEC3C	0.293171	0.247943	0.116165	0.199158	0.116947	0.110544	0.146703	0.113809	0.120971	0.147232	0.284294	0.255745
33	SBDS	0.00170812	-0.0292751	-0.0179056	-0.0208824	-0.0389454	-0.0467703	NA	NA	0.0475514	0.00278146	NA	NA
34	METAP2	0.185551	0.209774	0.208928	0.119322	0.115039	0.0815364	0.104722	0.0776574	0.0935678	0.109872	0.215056	0.214327
35	DHX30	0.0852408	0.0136439	0.0518417	0.00995217	0.00517525	-0.0505679	0.105561	0.0199654	0.0733203	-0.00100373	0.106234	0.0882561
36	MATR3	-0.0148726	-0.129898	-0.0143186	-0.1011	-0.0636322	-0.196587	-0.0684576	-0.214602	-0.0214897	-0.185216	0.0283607	-0.202569
37	SAFB	-0.00726223	-0.036602	-0.00458275	-0.0305001	-0.0729403	-0.118952	0.00952908	-0.0362144	-0.0268269	-0.112166	0.00568459	-0.0651361
38	DDX6	0.255242	0.206974	0.127662	0.0894706	0.0988135	0.0460651	0.149324	0.0811418	0.123949	0.0684934	0.248629	0.179896
39	IGF2BP1	0.243655	0.137993	0.193548	0.13779	0.0959963	-0.0638591	0.114307	-0.099755	0.126337	-0.0130481	0.276602	0.168546
40	LIN28B	0.32257	0.217965	0.237802	0.148907	0.0994816	0.000491036	0.161826	-0.0450796	0.198526	0.0959791	0.341539	0.21041
41	SERBP1	0.0605268	0.0429404	0.139395	0.0741336	0.0687465	0.0216273	0.0566268	0.0824932	0.0521836	0.0557187	0.103902	0.11217
42	FASTKD2	0.0882512	-0.0109481	0.0469838	0.00211409	0.0439538	0.00515516	0.0927184	0.0377477	0.0699399	-0.0471252	0.120162	0.0442564
43	ZNF622	0.121997	-0.0572897	-0.0160677	-0.110168	0.0269781	-0.221636	0.0798484	-0.06588	0.0796368	-0.0742006	0.146248	-0.0666462
44	SSB	0.0626655	0.0386258	0.108595	0.0528103	0.0438037	-0.00371891	-0.00114129	0.00462373	0.0603013	0.0320071	0.063027	-0.00532295
45	TARDBP	0.115421	-0.147523	0.0288685	-0.0864682	0.0584415	-0.175229	0.0421052	-0.223926	0.0517702	-0.170133	0.15305	-0.150376
46	FTO	0.167256	0.0553534	0.0838698	0.0611911	0.053466	0.0419434	0.117592	0.0118998	0.110629	0.0394813	0.137803	0.0646968
47	PUM1	0.201461	0.165325	0.135465	0.109101	0.0851374	-0.00740207	0.140618	0.0599935	0.190678	0.104724	0.238591	0.19429
48	SMNDC1	0.0923754	0.0646951	0.104053	0.0562632	0.0094776	0.0101946	0.0421712	0.0523396	0.147118	0.090507	0.18676	0.110596
49	HNRNPU	0.0323876	-0.0509701	0.0345193	0.0335686	0.0301849	-0.0364293	0.0807472	0.0272851	0.0459927	-0.00248777	0.021842	-0.00851849
50	FXR1	0.00654526	-0.0271033	0.0210329	0.0120761	-0.00875892	-0.105547	-0.00874668	-0.0974566	0.00172163	-0.0502335	0.0488608	-0.00421495
51	ZRANB2	0.0677117	0.0514469	-0.0261767	-0.0304712	-0.0598881	-0.0669733	0.0711958	0.0253873	0.0707765	0.0571508	0.0269162	0.0297456
52	SDAD1	0.0380234	0.0636225	0.0887454	0.101318	0.0106411	0.012455	0.0489028	0.058802	0.0067613	0.0211155	0.0914618	0.104334
53	DDX24	0.0642832	-0.0404374	0.0171572	-0.0934554	-0.029263	-0.129968	0.0756637	-0.0307656	0.060904	0.0339825	0.0804514	-0.0781744
54	DGCR8	0.0143388	-0.0187051	0.0228854	-0.0118737	0.00397154	-0.0835629	0.0586714	-0.0156656	0.0976848	-0.0323452	0.0352504	-0.0190122
55	PRPF8	0.229906	0.172339	0.228775	0.106728	0.0748577	-0.0501709	0.217534	0.0506004	0.181416	0.133035	0.265023	0.182351
56	CSTF2T	0.118206	-0.0455132	0.104523	-0.0265607	0.0979772	-0.0386502	0.161013	0.00685588	0.131523	-0.0188905	0.143735	-0.00709023
57	UTP3	0.0586951	-0.00219985	0.0801299	0.0528541	NA	NA	NA	NA	-0.0229202	-0.031709	NA	NA
58	NONO	0.0849149	-0.0582471	0.0699826	-0.0443218	0.0169103	-0.0770119	0.0526012	-0.0704875	0.0953093	-0.0415766	0.113765	-0.0624464
59	HNRNPC	0.102302	0.0302454	0.0879778	0.027644	0.056011	-0.0802296	0.0311221	-0.0286171	0.0490961	-0.0033702	0.0569638	-0.0115697
60	GTF2F1	0.128396	-0.0318126	0.128831	0.0082037	0.131563	-0.0210685	0.154953	0.0178896	0.144063	-0.0186294	0.172848	0.0171283
61	WDR3	0.0394791	0.0406473	0.01204	0.0197085	-0.0223752	-0.0285098	-0.0343984	-0.0430631	0.056034	0.0118953	0.0493225	0.0386847
62	DDX42	0.121502	0.0220572	0.0768507	-0.00152871	0.0847332	-0.0256727	0.114332	0.0353152	0.0894668	0.0715207	0.115577	0.0671042
63	SUPV3L1	0.0737666	0.0552304	0.0267811	0.0349343	0.0440585	0.0351221	-0.0343984	-0.0430631	0.0224947	0.0272166	0.0689835	0.0478669
64	AARS	-0.000721035	0.00328374	-0.0281086	-0.0327634	NA	NA	-0.0343984	-0.0430631	0.0825131	0.0336415	0.0498746	0.0424171
65	QKI	0.017441	-0.19154	0.00363496	-0.114679	-0.115038	-0.243737	-0.0868563	-0.243669	-0.0625156	-0.19809	-0.0012863	-0.185034
66	RBFOX2	0.0948953	0.00210409	0.10674	-0.000836574	0.0607889	-0.0634954	0.137161	0.0504293	0.110447	0.00599556	0.161701	-0.017054
67	U2AF2	0.144889	-0.036081	0.0580873	-0.0379486	0.0114046	-0.201999	0.056899	-0.163895	0.0444392	-0.109142	0.109195	-0.0794988
68	SLTM	-0.0129875	-0.0520106	-0.00124975	-0.034718	-0.00383422	-0.0426226	0.0451877	-0.00512665	0.0600199	-0.0473099	0.0342351	-0.0300993
69	RBM15	0.145574	0.126014	0.0331687	-0.0314896	0.125393	-0.0227275	0.188203	0.010892	0.151875	0.0338034	0.183061	0.0924958
70	EFTUD2	0.244652	0.149795	0.149934	0.110237	0.0901568	0.0061461	0.144505	-0.00117151	0.147143	0.0991246	0.290181	0.195755
71	GRWD1	0.17332	0.108935	0.0946553	0.0425467	0.0679017	-0.0687934	0.0946702	-0.0468996	0.145761	0.0668038	0.243371	0.135526
72	HLTF	0.136819	0.0753654	0.0592473	-0.00460469	-0.0203545	-0.0502693	0.0564107	-0.0244348	0.0182415	-0.0478618	0.0779801	0.0156018
73	KHDRBS1	0.0684467	-0.0959567	-0.00466404	-0.0519948	-0.0777631	-0.153644	-0.0721375	-0.138611	-0.00565538	-0.105913	-0.0155459	-0.115361
74	PPIL4	0.0630615	-0.00929337	0.0178024	-0.0218727	0.0149727	-0.0989628	-0.0263486	-0.0956953	0.0808159	-0.0720093	0.045323	-0.00892762
75	UCHL5	0.162747	0.0086516	0.0523868	-0.0205991	0.040406	-0.142676	0.10839	-0.0175399	0.133741	0.00469798	0.209043	0.0727893
76	NIPBL	0.0945712	0.0738043	0.121967	0.069494	0.0489552	-0.0369945	0.0557397	0.0287856	0.111669	0.0474483	0.108316	0.102035
77	RPS3	0.264884	0.298755	0.233145	0.249874	0.0934877	0.117473	0.162167	0.0974561	0.135362	0.169244	0.272243	0.306066
78	HNRNPUL1	0.0509734	-0.0127023	0.0357288	0.0590036	-0.0699987	-0.0782662	0.0101259	-0.00982069	0.084792	0.0220109	0.0728921	0.0290538
79	DROSHA	0.190395	0.0834928	0.182077	0.086342	0.0508564	0.0633667	0.15531	0.049453	0.162601	0.0737632	0.200644	0.104257
80	SAFB2	-0.0776745	-0.209238	-0.0652449	-0.150504	-0.0513372	-0.112345	-0.0347156	-0.222984	-0.0471895	-0.221593	-0.0563505	-0.190983
81	MTPAP	0.0514861	0.0133796	0.000578362	0.000781786	0.0186921	-0.0492074	0.0551725	0.0425562	0.044595	0.0277335	0.123905	0.0589753
82	FMR1	0.0647655	0.0370467	0.0389487	-0.00714153	0.0178258	-0.0746072	0.0201299	-0.0728179	0.0439043	-0.00151119	0.0886637	0.052783
83	WDR43	0.0314912	0.0177605	0.0512922	0.0103712	0.0314712	-0.00474576	0.0520964	0.0112764	0.0681559	0.0273951	0.0758508	0.0431735
84	LARP7	0.103346	0.0176336	0.0577161	-0.00861503	-0.0268562	-0.0786651	-0.00846543	-0.0225202	0.031058	-0.0549015	0.0479878	-0.0135019
85	NOLC1	0.234573	0.174945	0.163095	0.159203	0.084929	-0.00731281	0.12655	0.0432439	0.129615	0.1062	0.181166	0.168389
86	UTP18	0.0374843	0.0334888	0.0860671	0.0440962	0.0397913	0.000421124	0.0316111	0.00237791	0.0918245	0.0191907	0.0741319	0.104252
87	GNL3	-0.0141581	-0.0180162	0.00109126	0.0146446	-0.00502232	-0.00617395	-0.0277993	-0.0440292	-0.00605946	-0.00211755	0.0276168	0.0079817
88	ZC3H11A	0.148816	0.0767513	0.107734	0.0355802	0.039957	-0.0324558	0.0973326	-0.0240373	0.0815513	0.0492099	0.165998	0.0725972
89	EIF4G2	0.0585175	-0.126224	0.0210225	-0.0799496	0.0900688	-0.035943	0.091283	-0.121785	0.0616429	-0.10898	0.103637	-0.117716
90	SF3B1	NA	NA	-0.0385181	-0.0470103	0.022744	0.0050563	0.0799965	0.0550707	0.0645553	0.0482292	0.0445055	0.0354493
91	NPM1	0.0685356	0.0627975	0.022429	0.0193081	0.0446809	-0.000570573	0.032133	0.0231879	-0.00961637	-0.0158917	0.0847842	0.0564752
92	PCBP1	0.248952	0.136971	0.221133	0.119377	0.15864	0.0846074	0.167025	0.0943643	0.13032	0.0942231	0.22087	0.158655
93	YBX3	0.3296	0.359374	0.29483	0.292815	0.180858	0.117349	0.176627	0.0780063	0.235066	0.210473	0.306799	0.376191
94	SRSF7	0.105095	0.123106	0.0050555	0.018996	0.0486564	-0.0678307	0.0330231	-0.00826811	0.0588127	0.0217801	0.114737	0.0924105
95	TBRG4	0.0599978	-0.00687847	0.093248	0.0207266	0.0201335	-0.00468305	0.0341483	0.0098689	0.0793931	0.00339495	0.0724651	0.0557173
96	HNRNPK	0.110143	0.0503126	0.0782744	-0.0120803	0.0426079	-0.00608497	0.137591	0.062994	0.112284	0.0211006	0.131274	-0.0192648
97	XRN2	0.174391	0.0309119	0.113224	0.0353838	0.047961	-0.0341583	0.123961	0.0182895	0.110569	0.0287595	0.191205	0.0865657
98	AKAP8L	0.0710025	0.00346978	0.0529629	-0.00260643	0.0689722	-0.00110528	0.118643	0.0221907	0.111271	0.000829921	0.101082	0.0374192
99	DDX51	0.0835167	0.0240603	0.11565	0.0580876	0.0184446	-0.00088902	0.0401869	0.0134016	0.0835105	0.0230887	0.133548	0.042558
100	LARP4	0.198024	0.174353	0.13832	0.155947	0.0689066	0.04149	0.119342	0.0880313	0.155915	0.119636	0.221142	0.193017
101	UPF1	0.120076	0.0955977	0.0632017	0.0110115	0.0771906	0.0219037	0.112459	0.0181305	0.119357	0.0532463	0.163356	0.0965033
102	ZNF800	0.239362	0.143141	0.190837	0.111298	0.0971301	-0.0927391	0.145931	0.0462366	0.180379	0.0692096	0.253278	0.216058
103	IGF2BP2	0.25765	0.169355	0.147185	0.130239	0.0974455	0.033841	0.110542	0.0347519	0.126525	0.0481424	0.213775	0.173398
104	DDX55	0.180397	0.164205	0.0695906	0.0489825	0.0761039	0.100634	0.111549	0.162792	0.0943557	0.154056	0.128958	0.151019
105	SND1	0.186914	0.25906	0.109703	0.127775	0.174003	0.143577	0.153498	0.0779744	0.08615	0.0749073	0.183002	0.220989
106	FUS	0.0797239	-0.00397016	0.0811992	-0.0149421	0.0212334	-0.0414575	0.131707	0.0648546	0.0967438	0.00701896	0.108662	0.016445
107	GEMIN5	0.324043	0.185402	0.251658	0.171195	0.106915	-0.0180389	0.193332	0.02004	0.178879	0.0980017	0.316864	0.204193
108	AKAP1	0.0822931	0.0625066	0.04476	0.0522416	0.0729227	0.0448903	0.0923233	0.0740447	0.0534372	0.0159555	0.0789337	0.024013
109	WRN	0.102531	0.0560893	0.0739812	0.0278006	0.0825361	0.0337867	-0.00644917	-0.0249973	-0.0409619	-0.015576	0.0930683	0.0296456
110	KHSRP	0.0798915	-0.137275	0.0346318	-0.0678918	-0.0862297	-0.257647	-0.0223475	-0.258003	0.000632945	-0.231188	0.0511837	-0.175001
111	SLBP	0.0263034	0.0326599	NA	NA	NA	NA	0.00984296	0.020045	0.0268114	0.00463453	-0.0082973	-0.0240266
112	HNRNPL	0.0322536	-0.172151	0.0303343	-0.0978418	0.0467414	-0.156244	-0.0126528	-0.252242	0.0220838	-0.219775	-0.0155488	-0.21324
113	RBM22	0.14795	0.097329	0.159659	0.0549703	0.0530519	-0.0798465	0.128409	-0.0211387	0.115752	0.00433298	0.176728	0.105084
114	DDX52	0.0715156	-0.0174855	0.0671353	0.019399	0.0259134	-0.0236994	0.0580476	-0.00212952	0.0895599	-0.0571637	0.101905	0.0334329
115	TAF15	0.0446814	-0.0693614	0.0313003	-0.00282349	-0.0243329	-0.0696184	0.0387458	-0.0108793	0.0642225	-0.0337974	0.0147149	-0.0314354
116	SRSF1	0.111428	0.0302451	0.0161287	-0.0525728	0.0501942	-0.0714106	0.136885	0.00811238	0.109463	0.0115845	0.117898	-0.000249597
117	XRCC6	0.149879	0.000301937	0.125178	0.00287228	0.0858441	-0.0815382	0.120456	0.0202233	0.0980184	0.0013315	0.128054	-0.003974
118	ABCF1	-0.000579102	0.00381623	-0.00502613	-0.00469429	-0.0215587	-0.0174575	-0.00135469	0.00524599	0.0545157	0.0029128	0.0577905	0.0171023
119	AGGF1	0.0504092	-0.187671	0.021415	-0.0959941	0.0624987	-0.0603285	0.00762883	-0.173495	0.0390996	-0.17156	0.00383644	-0.16354
120	FXR2	0.0563189	0.00849181	0.0338188	-0.0381004	0.0157213	-0.0878669	0.0214714	-0.0557464	0.041458	-0.0141861	0.0739712	0.0279894
121	3ss_motif	-0.0386205	-0.0253124	-0.057483	-0.0426197	-0.0664323	-0.0649349	-0.243882	-0.253922	-0.165344	-0.185562	-0.116514	-0.122667
122	5ss_motif	-0.0740517	-0.0774005	-0.0641415	-0.0512082	0.0368829	0.0454223	-0.051556	-0.0577662	-0.0749725	-0.0753668	-0.0508983	-0.0433446
123	A	-0.428526	-0.404482	-0.268358	-0.253276	-0.333869	-0.35688	-0.411416	-0.37783	-0.315462	-0.328099	-0.361403	-0.334691
124	AA	-0.365208	-0.360655	-0.232259	-0.225245	-0.3275	-0.34766	-0.39537	-0.36968	-0.299951	-0.317413	-0.327984	-0.315611
125	AAA	-0.359262	-0.357791	-0.232609	-0.232232	-0.336234	-0.352932	-0.410131	-0.388307	-0.310227	-0.331128	-0.343275	-0.331344
126	AAC	-0.306574	-0.287529	-0.201414	-0.178704	-0.214367	-0.233956	-0.314777	-0.314857	-0.263067	-0.278072	-0.259432	-0.253486
127	AAG	-0.238013	-0.227796	-0.154081	-0.13337	-0.143667	-0.16262	-0.29743	-0.277347	-0.189812	-0.196784	-0.18886	-0.192661
128	AAU	-0.362017	-0.355695	-0.213696	-0.209853	-0.33396	-0.356478	-0.384264	-0.369286	-0.307803	-0.331874	-0.32827	-0.31732
129	AC	-0.247823	-0.189079	-0.14346	-0.122474	-0.0514365	-0.0278901	-0.167681	-0.179183	-0.145494	-0.0937231	-0.213337	-0.153742
130	ACA	-0.408048	-0.362867	-0.254852	-0.231989	-0.200311	-0.20886	-0.374929	-0.357514	-0.329503	-0.302528	-0.38756	-0.354225
131	ACC	0.164464	0.158321	0.0560879	0.0588032	0.239295	0.271625	0.273803	0.233201	0.207605	0.212998	0.151513	0.131988
132	ACG	0.212866	0.183503	0.182454	0.146341	0.18418	0.217897	0.296389	0.22712	0.19767	0.193226	0.254823	0.21306
133	ACU	-0.291457	-0.241736	-0.149005	-0.106685	-0.203091	-0.221433	-0.361797	-0.303581	-0.257082	-0.235966	-0.275576	-0.220656
134	AG	0.101112	0.141155	0.0148933	0.0397824	0.20509	0.225853	0.112046	0.143885	0.150145	0.192489	0.0993607	0.112721
135	AGA	-0.270724	-0.286591	-0.20573	-0.180866	-0.111401	-0.120896	-0.307398	-0.283434	-0.258799	-0.248498	-0.287372	-0.267394
136	AGC	0.162533	0.177905	0.107168	0.119142	0.157172	0.20392	0.214128	0.225771	0.189866	0.217425	0.124165	0.139216
137	AGG	0.248353	0.25144	0.137238	0.132311	0.334237	0.336036	0.305258	0.297141	0.26977	0.276108	0.272733	0.236668
138	AGU	-0.216181	-0.183495	-0.112675	-0.0531143	-0.287367	-0.294203	-0.409177	-0.348587	-0.270015	-0.249627	-0.277398	-0.221903
139	AU	-0.401299	-0.387119	-0.249981	-0.23525	-0.374417	-0.394443	-0.405928	-0.383926	-0.325865	-0.343519	-0.354487	-0.334418
140	AUA	-0.407227	-0.401714	-0.268365	-0.253827	-0.366358	-0.38852	-0.37322	-0.377206	-0.320535	-0.351275	-0.343302	-0.332344
141	AUC	-0.327332	-0.30622	-0.203651	-0.20867	-0.151144	-0.196002	-0.314431	-0.325918	-0.279165	-0.279888	-0.32381	-0.32328
142	AUG	-0.434618	-0.430713	-0.224339	-0.233203	-0.319544	-0.316421	-0.416854	-0.383899	-0.343214	-0.34186	-0.382799	-0.347438
143	AUU	-0.339476	-0.333183	-0.195071	-0.179959	-0.352301	-0.366583	-0.391762	-0.372658	-0.312667	-0.331903	-0.323986	-0.315687
144	C	0.277005	0.26257	0.167413	0.146907	0.305949	0.328008	0.408858	0.365598	0.305065	0.308977	0.280708	0.254705
145	CA	-0.262461	-0.183407	-0.14774	-0.121383	-0.0452738	0.00540334	-0.0710131	-0.0184717	-0.0313439	0.0481493	-0.209544	-0.128106
146	CAA	-0.365005	-0.321076	-0.216873	-0.21384	-0.204867	-0.187811	-0.342746	-0.336263	-0.276601	-0.281243	-0.31982	-0.315301
147	CAC	-0.0570249	-0.0221002	-0.0154967	-0.0145989	0.0784389	0.0920929	0.142864	0.156305	0.0953672	0.136583	-0.017818	0.0113987
148	CAG	0.160092	0.194776	0.0725374	0.0922849	0.225771	0.255723	0.252551	0.256933	0.205108	0.233811	0.147303	0.159634
149	CAU	-0.458381	-0.436082	-0.26201	-0.255404	-0.335178	-0.323458	-0.431108	-0.407075	-0.335539	-0.345119	-0.412173	-0.385481
150	CC	0.29095	0.271097	0.172138	0.147343	0.309726	0.341898	0.409617	0.356282	0.315041	0.315032	0.291647	0.259359
151	CCA	0.0523115	0.0861889	0.014251	0.00986949	0.184243	0.218697	0.247575	0.232416	0.192827	0.216202	0.0696261	0.0791848
152	CCC	0.283292	0.244187	0.161474	0.141195	0.299699	0.338451	0.409429	0.350247	0.319496	0.313213	0.295268	0.256909
153	CCG	0.340434	0.310846	0.220125	0.208319	0.267379	0.30835	0.383965	0.321163	0.270968	0.277304	0.29	0.254785
154	CCU	0.241083	0.24987	0.153143	0.139153	0.294103	0.313229	0.348717	0.320341	0.273269	0.289443	0.258008	0.234703
155	CG	0.387426	0.363491	0.260213	0.24344	0.302313	0.36017	0.377948	0.314087	0.270844	0.290543	0.314545	0.28485
156	CGA	0.286777	0.190789	0.226602	0.156722	0.225042	0.22754	0.24918	0.185051	0.219133	0.177712	0.200809	0.145588
157	CGC	0.2943	0.249487	0.191477	0.17531	0.239861	0.269402	0.373337	0.289299	0.24096	0.229242	0.289881	0.232694
158	CGG	0.37383	0.358307	0.23061	0.225321	0.269764	0.33406	0.349981	0.337697	0.275359	0.295831	0.28571	0.261917
159	CGU	0.277749	0.221609	0.191044	0.185212	0.197573	0.20061	0.242383	0.197654	0.21973	0.21532	0.258179	0.233721
160	CU	0.163848	0.192592	0.127974	0.138374	0.239721	0.267347	0.252763	0.250041	0.200285	0.222758	0.175938	0.17678
161	CUA	-0.214503	-0.237685	-0.143871	-0.147556	-0.116561	-0.135564	-0.34368	-0.325966	-0.251123	-0.263934	-0.271528	-0.250578
162	CUC	0.149627	0.159318	0.114914	0.0941892	0.248597	0.279002	0.325642	0.309031	0.247078	0.263723	0.210556	0.193033
163	CUG	0.22864	0.254793	0.161424	0.166307	0.238349	0.261115	0.319949	0.305209	0.239514	0.264361	0.229544	0.226833
164	CUU	-0.0735847	-0.0827313	0.00630571	-0.0024686	-0.111448	-0.159162	-0.278962	-0.236451	-0.196621	-0.183142	-0.106504	-0.104399
165	G	0.418237	0.396828	0.263241	0.241239	0.381922	0.394256	0.407107	0.374935	0.323731	0.329845	0.359006	0.333775
166	GA	0.0494258	0.0352188	0.0366695	0.0197333	0.19093	0.186515	0.0409857	0.0210761	0.0800172	0.0794995	0.0691659	0.0437885
167	GAA	-0.277726	-0.279581	-0.157445	-0.164866	-0.149055	-0.177873	-0.308961	-0.299988	-0.222868	-0.251173	-0.240455	-0.241217
168	GAC	0.212975	0.193976	0.149852	0.145027	0.302934	0.324797	0.34708	0.290074	0.264457	0.262952	0.295483	0.227996
169	GAG	0.244235	0.224823	0.158084	0.159623	0.3144	0.337092	0.292869	0.280331	0.250763	0.253991	0.24001	0.218119
170	GAU	-0.296802	-0.289292	-0.166159	-0.147028	-0.24862	-0.286579	-0.381283	-0.334113	-0.291677	-0.299291	-0.304862	-0.274762
171	GC	0.363349	0.332809	0.24892	0.216935	0.319495	0.34682	0.382891	0.35044	0.280333	0.290914	0.298083	0.276481
172	GCA	0.0611393	0.0747647	0.0417123	0.0418249	0.100373	0.127861	0.165062	0.173644	0.136395	0.163573	0.0702853	0.0816416
173	GCC	0.322235	0.311452	0.209976	0.189511	0.303133	0.332751	0.379153	0.344953	0.29175	0.293706	0.271484	0.255708
174	GCG	0.320678	0.257712	0.240802	0.217845	0.23224	0.265087	0.326729	0.281421	0.258613	0.245992	0.271377	0.236516
175	GCU	0.277525	0.266037	0.223904	0.200223	0.269662	0.291519	0.31605	0.31869	0.236979	0.264715	0.267619	0.260899
176	GG	0.405057	0.389476	0.257999	0.224669	0.406447	0.419557	0.421844	0.379762	0.328588	0.323941	0.353999	0.32632
177	GGA	0.295845	0.268846	0.205136	0.155014	0.37888	0.378874	0.379512	0.317444	0.322986	0.296166	0.335487	0.277285
178	GGC	0.346668	0.346976	0.242604	0.216664	0.347148	0.369082	0.358664	0.339672	0.279425	0.292962	0.293082	0.278349
179	GGG	0.395975	0.383682	0.259956	0.224151	0.379964	0.411329	0.431725	0.39208	0.331235	0.322152	0.345885	0.328641
180	GGU	0.393743	0.394544	0.223559	0.218485	0.293987	0.30927	0.301106	0.304954	0.2802	0.294841	0.309926	0.290391
181	GU	0.10554	0.122925	0.049291	0.087238	-0.071859	-0.0954687	-0.115305	-0.0815895	-0.0530616	-0.0328134	0.0737734	0.0626702
182	GUA	-0.216363	-0.213374	-0.137277	-0.0930818	-0.275121	-0.316277	-0.363475	-0.331601	-0.253526	-0.264395	-0.2529	-0.237257
183	GUC	0.227055	0.213164	0.156393	0.156804	0.257761	0.267462	0.311189	0.294602	0.223251	0.263571	0.27882	0.24251
184	GUG	0.250778	0.255814	0.122397	0.12223	0.174468	0.176939	0.252312	0.256142	0.203169	0.24327	0.277843	0.253696
185	GUU	-0.129894	-0.117593	-0.0605783	-0.033408	-0.319071	-0.321586	-0.394424	-0.347196	-0.254162	-0.245768	-0.203681	-0.185349
186	U	-0.277396	-0.26001	-0.159534	-0.135083	-0.344883	-0.366184	-0.39725	-0.357075	-0.309383	-0.307643	-0.294388	-0.267232
187	UA	-0.334946	-0.329777	-0.207987	-0.186737	-0.347255	-0.367323	-0.377506	-0.36276	-0.298686	-0.31692	-0.309565	-0.288027
188	UAA	-0.311958	-0.316851	-0.194395	-0.179233	-0.330587	-0.351398	-0.358468	-0.352702	-0.28741	-0.308393	-0.28679	-0.271673
189	UAC	-0.314083	-0.307057	-0.187533	-0.164282	-0.282343	-0.334996	-0.394814	-0.358489	-0.279387	-0.29976	-0.342287	-0.297145
190	UAG	-0.191043	-0.179874	-0.113253	-0.0872657	-0.238262	-0.268232	-0.374906	-0.336831	-0.265736	-0.275214	-0.241963	-0.215849
191	UAU	-0.365166	-0.358586	-0.235606	-0.217344	-0.366176	-0.387883	-0.370155	-0.376089	-0.321618	-0.343727	-0.335684	-0.324575
192	UC	0.0191463	0.0429707	0.0296929	0.0206062	0.161251	0.163581	0.187012	0.149724	0.120476	0.140631	0.0928534	0.0687688
193	UCA	-0.358054	-0.325948	-0.232026	-0.206568	-0.267216	-0.241058	-0.38958	-0.329593	-0.314953	-0.28206	-0.372647	-0.335724
194	UCC	0.22249	0.203892	0.119032	0.0779942	0.27929	0.30179	0.37009	0.331635	0.286519	0.287393	0.247391	0.215612
195	UCG	0.348373	0.282959	0.223682	0.196062	0.238031	0.226166	0.298658	0.221824	0.216794	0.209668	0.296635	0.217691
196	UCU	-0.138809	-0.110819	-0.0808836	-0.0765296	-0.0496385	-0.0678033	-0.171635	-0.172332	-0.150159	-0.141555	-0.108865	-0.128631
197	UG	0.0787074	0.115995	0.0742703	0.09621	0.0457762	0.0613883	0.0464651	0.12415	0.0439787	0.109331	0.0718477	0.100409
198	UGA	-0.265085	-0.215178	-0.107518	-0.0893614	-0.189134	-0.20177	-0.380581	-0.354469	-0.274636	-0.252333	-0.280432	-0.236525
199	UGC	0.200877	0.171375	0.160603	0.157428	0.146103	0.187271	0.263065	0.270418	0.189135	0.208622	0.172719	0.16533
200	UGG	0.33535	0.348194	0.227176	0.189858	0.31718	0.33626	0.298968	0.295939	0.26009	0.277816	0.267738	0.256655
201	UGU	-0.228634	-0.182659	-0.142237	-0.0904305	-0.262429	-0.314004	-0.378277	-0.326572	-0.304504	-0.290115	-0.226704	-0.229354
202	UU	-0.224649	-0.224465	-0.130678	-0.118524	-0.329356	-0.350021	-0.384722	-0.351016	-0.299047	-0.304474	-0.282937	-0.261708
203	UUA	-0.292802	-0.289485	-0.153943	-0.14366	-0.347671	-0.366399	-0.381291	-0.363816	-0.304685	-0.319798	-0.295283	-0.278941
204	UUC	-0.185706	-0.207002	-0.0868733	-0.109049	-0.208092	-0.22682	-0.267054	-0.240716	-0.201072	-0.192752	-0.166295	-0.177965
205	UUG	-0.134356	-0.115005	-0.0284178	0.00450445	-0.239953	-0.268441	-0.406772	-0.343889	-0.271048	-0.256487	-0.230118	-0.218321
206	UUU	-0.206461	-0.219303	-0.127282	-0.122893	-0.312902	-0.338701	-0.386279	-0.35316	-0.299125	-0.304559	-0.287283	-0.264436
207	acceptor_consScore	-0.182107	-0.268507	-0.0682634	-0.0993892	-0.206316	-0.286614	-0.121149	-0.222514	-0.13961	-0.23511	-0.119478	-0.170928
208	acceptorlocalenergy	-0.27907	-0.273552	-0.176114	-0.167016	-0.327959	-0.329853	-0.390924	-0.346157	-0.30495	-0.310887	-0.273387	-0.276639
209	donorlocal_consScore	-0.16648	-0.218946	-0.0702984	-0.0939486	-0.170647	-0.249277	-0.109035	-0.227511	-0.146501	-0.227051	-0.0967853	-0.172493
210	donorlocalenergy	-0.272119	-0.268643	-0.15957	-0.155431	-0.262992	-0.270534	-0.359235	-0.349715	-0.291655	-0.29275	-0.269044	-0.257151
211	intronL	-0.425606	-0.417724	-0.245385	-0.221243	-0.263145	-0.27382	-0.427305	-0.40134	-0.348657	-0.366817	-0.457273	-0.429734
212	intron_consScore	0.0160162	-0.103701	0.0285583	-0.0148319	-0.119589	-0.18537	0.0320611	-0.0564419	-0.00263246	-0.0490788	0.0749684	-0.00371904
213	AAAAAACA	-0.142005	-0.344444	-0.0656862	-0.186207	-0.122181	-0.319002	-0.171733	-0.36598	-0.157449	-0.290103	-0.180025	-0.337214
214	AAAAAAGA	-0.147661	-0.306352	-0.123436	-0.249897	-0.15433	-0.333012	-0.193579	-0.355854	-0.166349	-0.259374	-0.281327	-0.361283
215	AAAAGAUA	-0.0835881	-0.394769	-0.00885108	-0.218661	-0.113602	-0.35707	-0.212284	-0.401378	-0.14503	-0.314768	-0.203519	-0.400662
216	AAAAGUCC	-0.0757048	-0.42663	-0.0588562	-0.241424	-0.0699288	-0.316665	-0.0965275	-0.332337	-0.0214186	-0.269694	0.14613	-0.353653
217	AAACAAAA	-0.0948111	-0.27974	-0.0941001	-0.165492	-0.132364	-0.243373	-0.135346	-0.31811	-0.133657	-0.285302	-0.202003	-0.341288
218	AAAGAAAA	-0.219965	-0.320071	-0.129259	-0.229322	-0.170232	-0.311819	-0.301194	-0.395472	-0.197417	-0.300993	-0.286344	-0.38644
219	AAAGAUAU	-0.0748409	-0.420946	-0.0497627	-0.258003	-0.099988	-0.352688	-0.0840045	-0.379999	-0.106725	-0.32697	-0.191557	-0.411698
220	AACAUAUG	-0.0206456	-0.373259	-0.0117597	-0.25015	-0.0439335	-0.346035	-0.115501	-0.400008	-0.0226696	-0.322929	-0.16476	-0.417496
221	AACAUAUU	-0.180803	-0.455214	-0.0755198	-0.220441	-0.129339	-0.359166	-0.132522	-0.403271	-0.135794	-0.360574	-0.173906	-0.446008
222	AACAUCAG	-0.0127863	-0.367018	-0.0252442	-0.182635	-0.0533364	-0.266328	0.0181076	-0.297308	-0.0539844	-0.289085	-0.120078	-0.408211
223	AAGGUUCA	-0.0645582	-0.361611	-0.0334326	-0.195184	-0.0690182	-0.297275	-0.0573194	-0.304489	-0.0081831	-0.284937	-0.134127	-0.380948
224	AAGUACAG	0.00330253	-0.36742	-0.0208881	-0.188347	-0.0434568	-0.295201	-0.0957167	-0.361892	-0.0672815	-0.321418	-0.13087	-0.38373
225	AAUCAAAU	-0.0958633	-0.401801	-0.0874938	-0.227509	-0.110841	-0.325733	-0.112976	-0.36777	-0.15896	-0.354497	-0.177994	-0.39919
226	ACAGAAGC	-0.0122558	-0.359257	0.0385346	-0.179881	-0.0459903	-0.234645	-0.0506976	-0.277461	-0.0373744	-0.213964	-0.110936	-0.355965
227	ACAGAGCA	-0.0219506	-0.313671	-0.105168	-0.223456	0.00396119	-0.223808	-0.0775554	-0.197808	-0.0581836	-0.15909	-0.128573	-0.313418
228	ACUCCAUC	-0.0308059	-0.324117	-0.0110866	-0.19132	-0.00241514	-0.207888	-0.0831004	-0.251313	-0.0302142	-0.178079	-0.157384	-0.303361
229	ACUGUAAA	-0.0907798	-0.371561	-0.054734	-0.206857	-0.0873852	-0.341107	-0.139358	-0.391707	-0.0832419	-0.324482	-0.18474	-0.402644
230	AGAUAAAU	-0.133081	-0.409537	-0.0557166	-0.221258	-0.138745	-0.339349	-0.167734	-0.381394	-0.158508	-0.337572	-0.200525	-0.396581
231	AGCAUCAU	-0.0013905	-0.394117	-0.0188875	-0.185608	0.0232027	-0.245696	-0.0372725	-0.342667	-0.122274	-0.34046	-0.137609	-0.38494
232	AGGUUCAA	-0.0121066	-0.354602	-0.0424501	-0.226002	-0.0115667	-0.264845	-0.191146	-0.283779	-0.0981276	-0.193954	-0.152433	-0.306875
233	AUAUACCC	0.00614536	-0.34808	-0.0417144	-0.200101	-0.0578284	-0.280534	-0.138449	-0.400036	-0.113217	-0.321618	-0.145354	-0.42348
234	AUAUCAUC	-0.114616	-0.439109	-0.0602113	-0.267882	-0.0975892	-0.310821	-0.0832783	-0.377781	-0.067811	-0.295144	-0.149192	-0.393091
235	AUCUCUAC	-0.00262335	-0.374891	-0.0629838	-0.217211	-0.028259	-0.248235	-0.126343	-0.26227	-0.063529	-0.176236	-0.18059	-0.326147
236	AUGAAAAA	-0.195957	-0.429544	-0.103172	-0.269503	-0.182836	-0.360365	-0.183275	-0.358305	-0.111916	-0.332598	-0.201261	-0.375553
237	AUGAUCAU	-0.0367887	-0.379365	-0.0441572	-0.262393	-0.112156	-0.304057	-0.0894851	-0.326023	-0.142124	-0.318516	-0.176544	-0.395328
238	AUGUAGCA	-0.021674	-0.363803	-0.0744716	-0.221684	-0.116614	-0.334022	-0.078919	-0.344311	-0.00862116	-0.280297	-0.127273	-0.370623
239	AUUAUUCA	-0.102258	-0.420471	-0.0529116	-0.207298	-0.081796	-0.316679	-0.126098	-0.384115	-0.0919166	-0.346642	-0.178549	-0.4133
240	AUUAUUGC	-0.0445562	-0.392925	-0.0432791	-0.229354	-0.111999	-0.342539	-0.00886341	-0.345562	-0.0321018	-0.33993	-0.138314	-0.401418
241	AUUCUUUU	-0.063336	-0.319525	-0.045504	-0.209032	-0.16005	-0.360833	-0.194781	-0.33681	-0.146028	-0.314542	-0.210299	-0.355982
242	AUUUAUUU	-0.136414	-0.279253	-0.0785384	-0.14448	-0.142888	-0.303515	-0.218333	-0.338434	-0.177454	-0.307776	-0.217569	-0.317281
243	AUUUUACA	-0.0505698	-0.365984	-0.0683064	-0.209772	-0.173602	-0.350244	-0.105625	-0.370738	-0.157662	-0.302547	-0.179635	-0.387942
244	CAAAAGAA	-0.14126	-0.40989	-0.129147	-0.275492	-0.0661984	-0.30796	-0.220232	-0.364968	-0.143191	-0.318836	-0.178684	-0.378262
245	CACAAACU	-0.0202312	-0.407761	0.0517157	-0.162005	-0.0261842	-0.276892	-0.10078	-0.316193	-0.0484244	-0.300841	-0.134357	-0.386154
246	CACAAAUA	-0.0130799	-0.383336	-0.0564988	-0.210545	-0.0999163	-0.297112	-0.132263	-0.379779	-0.0911623	-0.35269	-0.167578	-0.42143
247	CACAGAAA	-0.084903	-0.353064	-0.0452581	-0.181327	-0.0643705	-0.266617	-0.115136	-0.330999	-0.0665204	-0.270187	-0.14037	-0.362785
248	CACUUGGU	-0.00968975	-0.342753	-0.0386124	-0.165362	-0.0633227	-0.240003	-0.0614416	-0.310461	0.0140519	-0.208146	-0.0942709	-0.36896
249	CAUACGUG	-0.0796048	-0.298996	0.0190439	-0.165369	-0.0199434	-0.227573	-0.123122	-0.324788	-0.0460707	-0.25001	-0.121097	-0.346988
250	CAUAUACA	-0.141157	-0.388902	-0.101685	-0.236629	-0.0105672	-0.235607	-0.164721	-0.365788	-0.150938	-0.331739	-0.145391	-0.397329
251	CAUGUAUA	-0.0850219	-0.395176	-0.00727327	-0.19848	-0.0917813	-0.31964	-0.13477	-0.408925	-0.0989062	-0.34256	-0.170083	-0.39816
252	CAUUCAAU	-0.0986961	-0.404089	-0.0404546	-0.234975	-0.0122337	-0.312523	-0.121033	-0.352106	-0.100601	-0.338057	-0.137761	-0.37423
253	CAUUGAUU	-0.0634883	-0.375524	-0.0666471	-0.222917	-0.118514	-0.343042	-0.138106	-0.371576	-0.0720465	-0.311729	-0.184854	-0.40274
254	CAUUUAUA	-0.105793	-0.379427	-0.0428564	-0.223003	-0.120953	-0.336406	-0.0657549	-0.405956	-0.0928483	-0.334665	-0.202034	-0.400178
255	CCAGCACU	-0.0110309	-0.154278	-0.0429417	-0.116032	-0.0311127	-0.179052	-0.102185	-0.205205	-0.0909913	-0.144649	-0.157151	-0.250205
256	CCCUCGGC	0.108202	-0.243877	0.0813303	-0.101628	0.0132631	-0.0925325	0.0274994	-0.192772	0.0778853	-0.0539641	0.145981	-0.161695
257	CGCGGGGA	0.103864	-0.118178	0.0823856	-0.0573087	0.0651089	-0.0546887	0.112131	-0.0552349	0.115103	-0.00461202	0.142133	-0.0252113
258	CGUCGGGG	0.104629	-0.0783254	0.0437577	-0.0627886	-0.0352166	-0.0800793	0.0376901	-0.0510373	0.00353429	-0.0902156	0.132237	-0.0452605
259	CUCAUAAA	-0.105667	-0.416403	-0.0581243	-0.241256	0.015403	-0.33641	-0.00227774	-0.366162	-0.0675524	-0.300783	-0.180719	-0.433102
260	CUCGGCGC	0.136419	-0.0875787	0.0671923	-0.0682657	0.0601012	-0.0735687	0.0440377	-0.0683165	0.0706892	-0.0474797	0.133525	-0.0695055
261	CUCUGGUG	-0.0138845	-0.290741	0.0123041	-0.165872	0.0708734	-0.20101	0.0336535	-0.22694	0.0326018	-0.180322	0.170657	-0.236223
262	GAGGCGCG	0.0851196	-0.115423	0.0159858	-0.0861973	0.0831798	-0.0296673	0.103758	-0.0387745	0.0755489	-0.0526642	0.137172	-0.0709989
263	GAUAAUAU	-0.080708	-0.40618	-0.0210636	-0.20049	-0.154918	-0.367168	-0.170296	-0.401015	-0.14331	-0.341087	-0.188882	-0.397594
264	GCAGCAAU	-0.0163889	-0.353547	0.0141989	-0.156779	-0.0602047	-0.271196	-0.0618808	-0.302812	0.00163003	-0.238468	-0.110007	-0.376238
265	GCCGCCUU	0.0222776	-0.246584	0.030287	-0.152993	0.0334126	-0.145776	0.0994758	-0.210318	0.0322037	-0.179325	0.138988	-0.173898
266	GCGCGGGC	0.123473	-0.0877719	0.0712132	-0.0248903	0.076983	-0.0992932	0.15476	-0.0197662	0.140853	-0.0265519	0.152054	-0.0516892
267	GCGGCCGC	0.047228	-0.178175	0.0492123	-0.0513845	0.0127591	-0.167129	0.117408	-0.0468568	0.135834	0.0103645	0.153809	-0.0429415
268	GGAGGGCG	0.134624	-0.201549	0.0320911	-0.11509	0.0712327	-0.134142	0.142952	-0.051364	0.0754478	-0.0170973	0.175197	-0.0615294
269	GGCAUGAU	-0.0361279	-0.381972	-0.000324587	-0.17497	-0.0098325	-0.300238	-0.129588	-0.278054	-0.0769437	-0.247724	-0.163074	-0.342296
270	GGCCGGGA	0.0729171	-0.153521	0.0248608	-0.0976206	0.0158151	-0.129934	0.125085	-0.103215	0.11531	-0.066888	0.153846	-0.148773
271	GGCGCGGG	0.123428	-0.118509	0.0740527	0.00310497	0.0270931	-0.0577516	0.169596	-0.0477934	0.176281	-0.0154428	0.163558	-0.0212225
272	GGGAGGAG	0.134942	-0.13824	0.0754998	-0.126803	0.123148	-0.0215632	0.20802	0.0197492	0.146874	0.00873843	0.179889	-0.094952
273	GGGCGGAG	0.127595	-0.155619	0.0680371	-0.0808502	0.096319	-0.0511304	0.0942901	-0.0798842	0.106803	-0.0931009	0.153972	-0.139192
274	GGGGCUGC	0.10336	-0.20807	0.115855	-0.122057	0.100178	-0.117926	0.180987	0.016895	0.13953	0.00235549	0.182935	-0.0911061
275	GGUGACCA	0.0358645	-0.268902	0.0767516	-0.124366	0.0071619	-0.199116	0.0999169	-0.208775	0.0589072	-0.196661	0.170826	-0.256282
276	GUAGAGAA	-0.0132081	-0.366218	-0.0302471	-0.207712	-0.0585582	-0.282086	-0.0868344	-0.348753	-0.0785341	-0.295791	-0.122409	-0.373525
277	GUAUAUAA	-0.0629342	-0.366819	-0.0551527	-0.226487	-0.010771	-0.284669	-0.113959	-0.376073	-0.111452	-0.343481	-0.173529	-0.40151
278	GUUAUUAU	-0.0967731	-0.401463	-0.115646	-0.241657	-0.101299	-0.347793	-0.136131	-0.356566	-0.0844639	-0.310015	-0.160249	-0.409396
279	GUUGUUGU	-0.106436	-0.374688	-0.102766	-0.199343	-0.0935513	-0.298443	-0.0511498	-0.362497	-0.0436728	-0.290542	-0.157154	-0.366644
280	GUUUGUUU	-0.0552329	-0.209546	-0.100206	-0.135415	-0.0838782	-0.255452	-0.135828	-0.33473	-0.041169	-0.250758	-0.166704	-0.331816
281	UAAACAAC	-0.0797665	-0.438484	-0.0516944	-0.217977	-0.029476	-0.305428	-0.117229	-0.406908	-0.0855579	-0.326196	-0.165649	-0.407464
282	UAAUCAAU	-0.0665283	-0.424651	-0.10165	-0.246498	-0.00265911	-0.29999	-0.0734304	-0.344399	-0.119075	-0.322024	-0.168328	-0.424904
283	UACAUAAA	-0.165136	-0.41181	-0.122913	-0.249779	-0.187709	-0.388845	-0.146111	-0.377652	-0.127409	-0.340103	-0.185044	-0.407058
284	UAUAACAA	-0.0605363	-0.411592	0.00319871	-0.21338	-0.101142	-0.351669	-0.137275	-0.397644	-0.0713834	-0.329489	-0.168679	-0.418478
285	UAUUAUUA	-0.145731	-0.411326	-0.113827	-0.19955	-0.0648719	-0.313646	-0.196141	-0.387925	-0.134892	-0.347585	-0.184273	-0.366869
286	UAUUGUUG	-0.149655	-0.448742	-0.0299758	-0.208214	-0.124826	-0.347211	-0.0966997	-0.387472	-0.120951	-0.330532	-0.16355	-0.37744
287	UAUUUCAA	-0.160707	-0.42509	-0.0707806	-0.21523	-0.0981589	-0.328104	-0.180275	-0.377072	-0.122016	-0.326559	-0.189886	-0.389198
288	UAUUUUUA	-0.212769	-0.374065	-0.124323	-0.21977	-0.19722	-0.36849	-0.268093	-0.332072	-0.216866	-0.281382	-0.230878	-0.275062
289	UCAACCAU	-0.063464	-0.385486	-0.0558686	-0.233906	-0.0456739	-0.33803	-0.0941734	-0.380597	-0.0213917	-0.288913	-0.159513	-0.412075
290	UCACAGUU	-0.0077249	-0.329181	-0.00490165	-0.193289	-0.0661345	-0.258313	-0.0801344	-0.345734	-0.0818041	-0.304656	-0.136201	-0.401883
291	UCACCCAG	0.0306798	-0.323043	0.0318176	-0.131498	0.0614835	-0.131358	-0.0297433	-0.200234	-0.0317032	-0.11798	-0.132637	-0.263419
292	UCAUUCCC	0.0169919	-0.340406	0.0714604	-0.147951	0.0133638	-0.270347	0.00914503	-0.26876	-0.0113817	-0.244136	-0.10142	-0.362147
293	UGAGACCA	0.0355171	-0.308343	-0.01856	-0.142191	0.00331542	-0.214509	-0.114218	-0.28031	-0.0665083	-0.19107	-0.151709	-0.28459
294	UGCAUAUA	-0.097732	-0.406061	-0.0770313	-0.238485	-0.0575184	-0.291837	-0.0938862	-0.398782	-0.127827	-0.335121	-0.172942	-0.383114
295	UGCUUUGG	-0.00289612	-0.283069	-0.0265435	-0.123331	-0.0045238	-0.2129	0.0158284	-0.26636	-0.000684251	-0.214351	0.117631	-0.262367
296	UUAUACAU	-0.0828932	-0.39452	-0.0764321	-0.218427	-0.161244	-0.351323	-0.129241	-0.388216	-0.140034	-0.312266	-0.191532	-0.39924
297	UUAUAUGC	-0.147758	-0.401036	-0.0123358	-0.196474	-0.169713	-0.37449	-0.161702	-0.394995	-0.150683	-0.357443	-0.174944	-0.398887
298	UUAUUUUU	-0.119524	-0.313187	-0.123483	-0.187156	-0.126287	-0.306594	-0.279687	-0.368615	-0.196393	-0.31104	-0.225186	-0.326706
299	UUGAUACA	-0.0128316	-0.375213	-0.0102069	-0.236239	-0.0216105	-0.339743	-0.0549104	-0.363021	-0.0912877	-0.337697	-0.172427	-0.39874
300	UUGAUUUU	-0.0619966	-0.330591	-0.0362742	-0.149769	-0.131645	-0.365435	-0.228082	-0.39032	-0.15112	-0.289317	-0.193662	-0.37826
301	UUGCCAUU	-0.00984351	-0.392851	0.0124642	-0.157322	0.00255817	-0.271235	-0.0495728	-0.319938	-0.0222025	-0.289325	-0.153994	-0.369128
302	UUGUUAUA	-0.153776	-0.402999	-0.131265	-0.233155	-0.157033	-0.369152	-0.113066	-0.385927	-0.147373	-0.341526	-0.189247	-0.407185
303	UUUACCAU	-0.100076	-0.353202	-0.0395251	-0.19356	-0.10021	-0.32632	-0.165846	-0.362336	-0.104725	-0.312499	-0.190989	-0.390694
304	UUUAUCAC	-0.0316562	-0.433681	-0.0693472	-0.239835	-0.0631915	-0.313673	-0.163833	-0.425492	-0.0780168	-0.314233	-0.163693	-0.38387
305	UUUGCAUA	-0.098933	-0.407252	-0.0253455	-0.216468	-0.061397	-0.348644	-0.078762	-0.34825	-0.0514229	-0.331669	-0.162044	-0.374493
306	UUUGUGGC	0.026906	-0.329126	-0.00183088	-0.191096	0.0358998	-0.256364	-0.0277211	-0.303994	0.0352501	-0.227763	0.14489	-0.303582
307	UUUGUUUG	-0.0947655	-0.226207	-0.0428828	-0.108027	-0.0959573	-0.267915	-0.128033	-0.299169	-0.0776413	-0.246906	-0.16349	-0.33061
308	UUUUUUAU	-0.140301	-0.318144	-0.00982297	-0.203908	-0.135154	-0.330967	-0.179458	-0.37717	-0.202109	-0.3275	-0.216306	-0.354561
